# Genetic entanglement enables ultra-stable biocontainment in the mammalian gut

**DOI:** 10.1101/2025.08.13.670093

**Authors:** Gary W. Foo, Aathavan S. Uruthirapathy, Claire Q. Zhang, Izabela Z. Batko, David E. Heinrichs, David R. Edgell

## Abstract

Imbalances in the mammalian gut are associated with acute and chronic conditions, and using engineered probiotic strains to deliver synthetic constructs to treat them is a promising strategy. However, high rates of mutational escape and genetic instability *in vivo* limit the effectiveness of biocontainment circuits needed for safe and effective use. Here, we describe STALEMATE (**S**equence en**TA**ng**LE**d **M**ulti l**A**yered gene**T**ic buff**E**ring), a dual-layered failsafe biocontainment strategy that entangles genetic sequences to create pseudo-essentiality and buffer against mutations. We entangled the colicin E9 immunity protein (Im9) with a thermoregulated meganuclease (TSM) by overlapping the reading frames. Mutations that disrupted this entanglement simultaneously inactivated both biocontainment layers, leading to cell death by the ColE9 nuclease and the elimination of escape mutants. By lengthening the entangled region, refining ColE9 expression, and optimizing the TSM sequence against *IS*911 insertion, we achieved escape rates below 10^*−*10^ as compared to rates of 10^*−*5^ with the non-entangled TSM. The STALEMATE system contained plasmids in *E. coli* Nissle 1917 for over a week in the mouse gastrointestinal tract with nearly undetectable escape rates upon excretion. STALEMATE offers a modular and simple biocontainment approach to buffer against mutational inactivation in the mammalian gut without a requirement for engineered bacteria or exogenous signaling ligands.
