## Supplementary material for "Genetic entanglement enables ultra-stable biocontainment in the mammalian gut": TableS1

### Sheet: Sheet1
Name	Sequence	Notes
DE5669	TGCGGCTACATTAAGGAGAAAAAC	linearizing pEndo I-OnuI at GC site 2, forward primer
DE5792	TAAGCGGCCGCTCAG	forward primer, linearize pEndo/pEnt at the C-terminal end of I-OnuI
DE7269	ccgggaaaacagcattcc	forward primer against pTarget for qPCR
DE7270	cctgagcgagacgaaatac	reverse primer against pTarget for qPCR
DE7271	GGTTCAACGCTGACAAAGG	forward primer against CspA in E. coli Nissle 1917 for qPCR
DE7272	CTTTAGCGCCGCTTTCG	reverse primer against CspA in E. coli Nissle 1917 for qPCR
DE7362	GCTTTGCTTCCTGTCGG	forward primer, linearize pEndo/pEnt to insert colE9 cassette
DE7363	TGAAAGGAATCAAATTTGGCCG	reverse primer, linearize pEndo/pEnt to insert colE9 cassette
DE7367	GGGTATATCTCCTTCTTAAAGTTAAACAAAATTATTTC	reverse primer linearize pEndo/pEnt at the N-terminal end of I-OnuI
DE7532	ACTACCTCCACCGCTAC	reverse primer, exclude the entangled protein in the +2 ORF
DE8019	tcacaGAATTCcatactagagtcacac	forward primer linearize pEndo/pEnt to swap the colE9 promoter
DE8021	TACGCCTGCGGCCAAATTTGATTCCTTTCAtttacggctagctcagccctaggtattatgctagctcacaGAATTCcatactagagtcacacagg	oligonucleotide to insert the BBa_J23107 promoter
DE8022	TACGCCTGCGGCCAAATTTGATTCCTTTCAtttacggctagctcagtcctaggtatagtgctagctcacaGAATTCcatactagagtcacacagg	oligonucleotide to insert the BBa_J23106 promoter
DE8026	TACGCCTGCGGCCAAATTTGATTCCTTTCAttgacggctagctcagtcctaggtacagtgctagctcacaGAATTCcatactagagtcacacagg	oligonucleotide to insert the BBa_J23100 promoter
