## Supplementary material for "Genetic entanglement enables ultra-stable biocontainment in the mammalian gut": TableS2

### Sheet: Sheet1
Name	Source	Notes
pEndo	ref [31]	p15a, wild-type I-OnuI TSM cloned between the NcoI/NotI sites of the pEndo plasmid, under the control of the J23108 promoter, amp
pEndo (empty vector)	ref [31]	pEndo, without I-OnuI cloned in
pEndo (CmR)	this study	pEndo, AmpR selection marker swapped for CmR, Cm
pTarget	ref [31]	pBR322, carries cognate target site for I-OnuI, kan
pTarget-Pan	ref [31]	pTarget-Onu, I-OnuI target site swapped for cognate I-PanMI target site.
pEnt-533(CmR)	this study	pEndo, I-OnuI TSM swapped for a codon-reoptimized version, CmR cloned downstream
pEnt-533(CmR) G180E	this study	pEnt-533(CmR), with the G180E mutation
pEnt-533(Im9)/pEnt-533(0.1)	this study	pEnt-533(CmR) G180E, CmR swapped for Im9, and colE9 cloned elsewhere on the plasmid under the J23114 (0.1) promoter
N676Q pEnt-533	this study	pEnt-533(Im9) with the N676Q catalytically inactive mutant
pEnt-533(reop)	this study	pEnt-533(Im9), with silent mutations implemented to reduce IS911 transposition
pEnt-533(0.36)	this study	pEnt-533(Im9)/pEnt-533(0.1), J23114 swapped for J23107 (0.36)
pEnt-533(0.47)	this study	pEnt-533(Im9)/pEnt-533(0.1), J23114 swapped for J23106 (0.47)
pEnt-533(1.0)	this study	pEnt-533(Im9)/pEnt-533(0.1), J23114 swapped for J23100 (1.0)
pEnt-533DcolE9	this study	pEnt-533(Im9)/pEnt-533(0.1), with the colE9 cassette removed
