## Supplementary material for "Genetic entanglement enables ultra-stable biocontainment in the mammalian gut": TableS3

### Sheet: Sheet1
input TSM	start position	overlap length	fraction protected	frame	spacer	bp changed	aa changed	stop codons	new sequence
pan	126	2143	0.939912280701754366	2	5	741	1	0	ATGGGTTTCAAGCGTAATTTCAGTACACTTGAGAGCAAGCTTAACCCGAGCTACATTAGCGGCTTCGTGGACGGTGAGGGTAGCTTTATGCTGACCATTATTAAAGACAATAAATACAAGCTTGGGAGGAGGGTTGTATGCCGTTTCGTTATCAGTCTGCACAAGAAGGACCTGAGCCTGCTGAACAAGATCAAGGAATTCTTCGACGTGGGCAACGTATTCCTTATGACCAAGGACAGCGCACAATACCGCGTGGAGAGCCTGAAGGGTCTGGATCTGATTATCAACCACTTCGACAAGTATCCGCTGATTACCAAGAAGCAGGCGGATTACAAGCTGTTCAAGATGGCCCACAATCTTATCAAGAACAAGAGCCACCTGACCAAGGAGGGTCTGCTG…
pan	193	2075	0.910087719298245612	1	6	758	1	3	ATGGGTTTCAAGCGTAATTTCAGTACACTCGAGAGCAAGCTTAACCCGAGCTACATTAGCGGTTTCGTGGACGGCGAGGGTAGCTTTATGCTGACCATTATTAAAGACAATAAATACAAACTGGGTTGGCGCGTGGTGTGTCGCTTCGTTATCAGTCTGCATAAGAAAGACCTGAGCCTGCTGAACAAAATCAAGGAGGTCTTCGATGTAGGTAACGTATTCCTTATGACCAAAGACAGCGCACAATACCGCGTGGAAAGCCTCAAAGGTCTGGATCTCATTATTAACCACTTCGATAAGTATCCGCTCATTACCAAGAAGCAAGCCGATTACAAGTTATTTAAGATGGCGCACAATCTTATTAAGAACAAATCTCACCTCACCAAAGAAGGTTTATTG…
pan	385	1885	0.826754385964912242	2	4	748	1	0	ATGGGTTTCAAGCGTAATTTCAGTACACTTGAGAGCAAGCTTAACCCGAGCTACATTAGCGGCTTCGTGGACGGTGAGGGTAGCTTTATGCTGACCATTATTAAAGACAATAAATACAAACTGGGCTGGCGCGTGGTCTGTCGCTTCGTTATCAGTCTGCATAAGAAAGACCTGAGCCTGCTGAACAAGATTAAAGAATTCTTCGATGTGGGCAATGTATTCCTTATGACCAAAGACAGCGCACAATACCGCGTGGAGAGCCTGAAGGGTCTTGATCTGATTATTAACCACTTTGATAAGTATCCGCTGATTACCAAGAAGCAGGCCGATTACAAGCTGTTTAAGATGGCCCACAATCTTATTAAGAACAAGAGCCATCTTACGAAGGAGGGCTTATGA…
onu	533	1738	0.762280701754386003	2	3	724	1	0	ATGGGTAGCGCATATATGAGCCGCCGTGAAAGCATCAATCCCTGGATCCTGACAGGCTTTGCAGATGCCGAGGGTAGCTTCCTGCTTCGTATTCGTAATAATAATAAGAGCAGTGTGGGTTATAGCACCGAACTGGGCTTCCAGATCACCCTGCACAATAAAGATAAGTCTATCCTGGAGAACATTCAAAGCACCTGGAAAGTTGGTGTTATTGCAAATAGTGGCGATAATGCAGTTAGCCTTAAAGTGACCCGCTTCGAAGATCTTAAAGTGATCATTGATCACTTCGAGAAGTATCCGCTTATCACCCAGAAGCTGGGCGATTATATGCTCTTCAAACAAGCCTTCTGTGTGATGGAGAACAAAGAACACCTGAAGATCAACGGCATTAAAGAACTT…
pan	819	1450	0.635964912280701733	2	5	761	1	0	ATGGGTTTCAAGCGTAATTTCAGTACACTTGAGAGCAAGCTTAACCCGAGCTACATTAGCGGCTTCGTGGACGGTGAGGGTAGCTTTATGCTGACCATTATTAAAGACAATAAATACAAACTGGGCTGGCGCGTGGTCTGTCGCTTCGTTATCAGTCTGCATAAGAAAGACCTGAGCCTGCTGAACAAGATTAAAGAATTCTTCGATGTGGGCAATGTATTCCTTATGACCAAAGACAGCGCACAATACCGCGTGGAGAGCCTGAAGGGTCTTGATCTGATTATTAACCACTTTGATAAGTATCCGCTGATTACCAAGAAGCAGGCCGATTACAAGCTGTTTAAGATGGCCCACAATCTTATTAAGAACAAGAGCCACCTGACCAAAGAAGGTCTGCTG…
pan	886	1382	0.606140350877192979	1	6	769	1	2	ATGGGTTTCAAGCGTAATTTCAGTACACTCGAGAGCAAGCTTAACCCGAGCTACATTAGCGGTTTCGTGGACGGCGAGGGTAGCTTTATGCTGACCATTATTAAAGACAATAAATACAAACTGGGTTGGCGCGTGGTGTGTCGCTTCGTTATCAGTCTGCATAAGAAAGACCTGAGCCTGCTGAACAAGATTAAAGAATTCTTCGACGTGGGCAACGTATTCCTTATGACCAAAGACAGCGCACAATACCGCGTGGAGAGCCTGAAGGGTCTCGATCTGATTATTAACCACTTCGATAAGTATCCGCTGATTACCAAGAAGCAGGCCGATTACAAGCTGTTTAAGATGGCCCACAATCTTATTAAGAACAAGAGCCACCTGACCAAAGAAGGTCTGCTG…
onu	933	1336	0.585964912280701800	2	5	729	1	0	ATGGGTAGCGCATATATGAGCCGCCGTGAAAGCATCAATCCCTGGATCCTGACAGGCTTTGCAGATGCCGAGGGTAGCTTCCTGCTTCGTATTCGTAATAATAATAAGAGCAGTGTGGGTTATAGCACCGAACTGGGCTTCCAGATCACCCTGCACAATAAAGATAAGTCTATCCTGGAGAACATTCAAAGCACCTGGAAAGTTGGTGTTATTGCAAATAGTGGCGATAATGCAGTTAGCCTTAAAGTGACCCGCTTCGAAGATCTTAAAGTGATCATTGATCACTTCGAGAAGTATCCGCTTATCACCCAGAAGCTGGGCGATTATATGCTCTTCAAACAAGCCTTCTGTGTGATGGAGAACAAAGAACACCTGAAGATCAACGGCATTAAAGAACTT…
onu	1000	1268	0.556140350877192935	1	6	732	1	2	ATGGGTAGCGCATATATGAGCCGCCGCGAAAGCATCAATCCATGGATCCTGACAGGCTTCGCAGACGCCGAGGGTAGCTTCCTGCTTCGTATTCGTAATAATAATAAGTCTAGCGTGGGTTATAGCACCGAACTGGGCTTCCAGATCACCCTGCACAATAAAGATAAGTCTATCCTGGAGAACATTCAAAGCACCTGGAAAGTCGGCGTTATCGCAAATAGCGGCGATAACGCAGTTAGCCTTAAAGTGACCCGCTTCGAAGATCTTAAAGTGATCATCGATCACTTCGAGAAGTATCCGCTTATCACCCAGAAGCTGGGCGATTATATGCTCTTCAAACAAGCCTTCTGCGTGATGGAGAACAAAGAACACCTGAAGATCAACGGCATTAAAGAACTC…
pan	1657	611	0.267982456140350878	1	6	780	1	1	ATGGGTTTCAAGCGTAATTTCAGTACACTCGAGAGCAAGCTTAACCCGAGCTACATTAGCGGTTTCGTGGACGGCGAGGGTAGCTTTATGCTGACCATTATTAAAGACAATAAATACAAACTGGGTTGGCGCGTGGTGTGTCGCTTCGTTATCAGTCTGCATAAGAAAGACCTGAGCCTGCTGAACAAGATTAAAGAATTCTTCGACGTGGGCAACGTATTCCTTATGACCAAAGACAGCGCACAATACCGCGTGGAGAGCCTGAAGGGTCTCGATCTGATTATTAACCACTTCGATAAGTATCCGCTGATTACCAAGAAGCAGGCCGATTACAAGCTGTTTAAGATGGCCCACAATCTTATTAAGAACAAGAGCCACCTGACCAAAGAAGGTCTGCTG…
onu	1771	497	0.217982456140350889	1	6	743	1	1	ATGGGTAGCGCATATATGAGCCGCCGCGAAAGCATCAATCCATGGATCCTGACAGGCTTCGCAGACGCCGAGGGTAGCTTCCTGCTTCGTATTCGTAATAATAATAAGTCTAGCGTGGGTTATAGCACCGAACTGGGCTTCCAGATCACCCTGCACAATAAAGATAAGTCTATCCTGGAGAACATTCAAAGCACCTGGAAAGTCGGCGTTATCGCAAATAGCGGCGATAACGCAGTTAGCCTTAAAGTGACCCGCTTCGAAGATCTTAAAGTGATCATCGATCACTTCGAGAAGTATCCGCTTATCACCCAGAAGCTGGGCGATTATATGCTCTTCAAACAAGCCTTCTGCGTGATGGAGAACAAAGAACACCTGAAGATCAACGGCATTAAAGAACTC…
pan	1831	440	0.192982456140350866	1	3	784	1	1	ATGGGTTTCAAGCGTAATTTCAGTACACTCGAGAGCAAGCTTAACCCGAGCTACATTAGCGGTTTCGTGGACGGCGAGGGTAGCTTTATGCTGACCATTATTAAAGACAATAAATACAAACTGGGTTGGCGCGTGGTGTGTCGCTTCGTTATCAGTCTGCATAAGAAAGACCTGAGCCTGCTGAACAAGATTAAAGAATTCTTCGACGTGGGCAACGTATTCCTTATGACCAAAGACAGCGCACAATACCGCGTGGAGAGCCTGAAGGGTCTCGATCTGATTATTAACCACTTCGATAAGTATCCGCTGATTACCAAGAAGCAGGCCGATTACAAGCTGTTTAAGATGGCCCACAATCTTATTAAGAACAAGAGCCACCTGACCAAAGAAGGTCTGCTG…
pan	1834	434	0.190350877192982465	1	6	783	1	1	ATGGGTTTCAAGCGTAATTTCAGTACACTCGAGAGCAAGCTTAACCCGAGCTACATTAGCGGTTTCGTGGACGGCGAGGGTAGCTTTATGCTGACCATTATTAAAGACAATAAATACAAACTGGGTTGGCGCGTGGTGTGTCGCTTCGTTATCAGTCTGCATAAGAAAGACCTGAGCCTGCTGAACAAGATTAAAGAATTCTTCGACGTGGGCAACGTATTCCTTATGACCAAAGACAGCGCACAATACCGCGTGGAGAGCCTGAAGGGTCTCGATCTGATTATTAACCACTTCGATAAGTATCCGCTGATTACCAAGAAGCAGGCCGATTACAAGCTGTTTAAGATGGCCCACAATCTTATTAAGAACAAGAGCCACCTGACCAAAGAAGGTCTGCTG…
onu	1945	326	0.142982456140350878	1	3	747	1	1	ATGGGTAGCGCATATATGAGCCGCCGCGAAAGCATCAATCCATGGATCCTGACAGGCTTCGCAGACGCCGAGGGTAGCTTCCTGCTTCGTATTCGTAATAATAATAAGTCTAGCGTGGGTTATAGCACCGAACTGGGCTTCCAGATCACCCTGCACAATAAAGATAAGTCTATCCTGGAGAACATTCAAAGCACCTGGAAAGTCGGCGTTATCGCAAATAGCGGCGATAACGCAGTTAGCCTTAAAGTGACCCGCTTCGAAGATCTTAAAGTGATCATCGATCACTTCGAGAAGTATCCGCTTATCACCCAGAAGCTGGGCGATTATATGCTCTTCAAACAAGCCTTCTGCGTGATGGAGAACAAAGAACACCTGAAGATCAACGGCATTAAAGAACTC…
onu	1948	320	0.140350877192982448	1	6	746	1	1	ATGGGTAGCGCATATATGAGCCGCCGCGAAAGCATCAATCCATGGATCCTGACAGGCTTCGCAGACGCCGAGGGTAGCTTCCTGCTTCGTATTCGTAATAATAATAAGTCTAGCGTGGGTTATAGCACCGAACTGGGCTTCCAGATCACCCTGCACAATAAAGATAAGTCTATCCTGGAGAACATTCAAAGCACCTGGAAAGTCGGCGTTATCGCAAATAGCGGCGATAACGCAGTTAGCCTTAAAGTGACCCGCTTCGAAGATCTTAAAGTGATCATCGATCACTTCGAGAAGTATCCGCTTATCACCCAGAAGCTGGGCGATTATATGCTCTTCAAACAAGCCTTCTGCGTGATGGAGAACAAAGAACACCTGAAGATCAACGGCATTAAAGAACTC…
pan	2221	50	0.021929824561403508	1	3	795	1	1	ATGGGTTTCAAGCGTAATTTCAGTACACTCGAGAGCAAGCTTAACCCGAGCTACATTAGCGGTTTCGTGGACGGCGAGGGTAGCTTTATGCTGACCATTATTAAAGACAATAAATACAAACTGGGTTGGCGCGTGGTGTGTCGCTTCGTTATCAGTCTGCATAAGAAAGACCTGAGCCTGCTGAACAAGATTAAAGAATTCTTCGACGTGGGCAACGTATTCCTTATGACCAAAGACAGCGCACAATACCGCGTGGAGAGCCTGAAGGGTCTCGATCTGATTATTAACCACTTCGATAAGTATCCGCTGATTACCAAGAAGCAGGCCGATTACAAGCTGTTTAAGATGGCCCACAATCTTATTAAGAACAAGAGCCACCTGACCAAAGAAGGTCTGCTG…
