## Supplementary material for "Genetic entanglement enables ultra-stable biocontainment in the mammalian gut": TableS4

### Sheet: Sheet1
Name	IS911 in pEndo	plasmid multimer	SNPs	indels	promoter deletion	recombination	colE9 loss of function	IS911 in pTarget
pEnt-533	76	5	9	2	4	0	0	0
pEnt-533	75	1	1	1	0	1	0	0
pEndo	74	1	1	1	0	1	0	0
pEnt-533 (reop)	2	0	10	2	0	0	1	28
