## Supplementary material for "Genetic entanglement enables ultra-stable biocontainment in the mammalian gut": TableS5

### Sheet: Sheet1
Name	Source	relative strength	sequence
BBa_J23114	https://parts.igem.org/Promoters/Catalog/Anderson	0.1	tttatggctagctcagtcctaggtacaatgctagc
BBa_J23107	https://parts.igem.org/Promoters/Catalog/Anderson	0.36	tttacggctagctcagccctaggtattatgctagc
BBa_J23108	https://parts.igem.org/Promoters/Catalog/Anderson	0.51	ctgacagctagctcagtcctaggtataatgctagc
BBa_J23106	https://parts.igem.org/Promoters/Catalog/Anderson	0.47	tttacggctagctcagtcctaggtatagtgctagc
BBa_J23100	https://parts.igem.org/Promoters/Catalog/Anderson	1	ttgacggctagctcagtcctaggtacagtgctagc
